# Genomic diversity analysis enables development of pan-Dengue Toehold RNA sensors

**DOI:** 10.1101/2025.08.23.671906

**Authors:** Anirudh Nandakumar, Deeksha Mishra, Akshay Shendre, Edrea Mendonca, Akash Gulyani, Arati Ramesh

**Author notes:** contributed equally to this work (Anirudh Nandakumar, Deeksha Mishra). co-corresponding authors: Correspondence should be addressed to: Arati Ramesh, Tata Institute for Genetics and Society, GKVK Campus, Bellary Road, Bangalore, 560065,; Akash Gulyani, Department of Biochemistry, School of Life Sciences, University of Hyderabad, Hyderabad, India.

## Abstract

The Dengue virus (DENV) like many other RNA viruses exhibits high genome sequence diversity. This poses a challenge to nucleic acid-based diagnostics, rendering them inefficient at detecting the diverse DENV strains circulating in a population. In this study, we address this challenge by developing a Toehold sensor assay that despite significant genomic diversity is able to detect ∼99.4% of all strains of DENV. To this end, our workflow first identifies relatively conserved short stretches (36-nt) within all DENV genomes, which could potentially serve as triggers that activate Toehold RNA sensors. We then add a crucial step of mismatch-tolerance that allows related triggers with high sequence diversity and multiple mismatches in the sensor-binding region to be efficiently sensed by the same sensor. The sensitivity of the Toehold sensor assay is often increased by inclusion of an isothermal RNA amplification step. We show by employing multiple primer sets that diverse trigger RNAs from all four serotypes of the dengue virus can be successfully amplified and subsequently detected by the same sensor. Together, this approach has resulted in a *pan-dengue* Toehold sensor assay, which presents a powerful nucleic acid detection platform to detect viruses with high sequence diversity.
