## Supplementary material for "Genomic diversity analysis enables development of pan-Dengue Toehold RNA sensors": Supplmental Table 1

### Sheet: Table1
Table S1: Distribution of representative triggers A&B (Fig 2A, left), and trigger pools A&B (Fig 2A, right) across all serotypes of the DENV virus
	% of genomes in which Representative trigger A was found
Representative trigger A	Unclassified	DENV-1	DENV-2	DENV-3	DENV-4
CGTCTTTCAATATGCTGAAACGCGCGAGAAACCGCG	42.487	97.1098	0.0583431	0.156128	0
		% of genomes in which Representative trigger pool A was found
Representative trigger pool A	Mismatch wrt to Rep. trg A	Unclassified	DENV-1	DENV-2	DENV-3	DENV-4
CGTCTTTCAATATGCTGAAACGCGCGAGAAACCGCG	0	99.8273	99.9615	99.825	99.6877	100
CGTCTTTCAATATGCTGAAACGCGCGAGGAACCGCG	1
CGTCTTTCAATATGCTGAAACGCGTGAGAAACCGCG	1
CGTCTTTCAATATGCTGAAACGCGCAAGAAACCGCG	1
CGTCTTTCAATATGCTGAAACGCGCGAGAAACCGTG	1
CGTCTTTCAATATGCTAAAACGCGCGAGAAACCGCG	1
CGTCTTTCAATATGCCGAAACGCGCGAGAAACCGCG	1
CGTCTTTCAATATGCTGAAACGCGCGAGAAGCCGCG	1
CGTCTTTCAATATGCTGAAACGCTCGAGAAACCGCG	1
CGTCTTTCAATATGCTGAAGCGCGCGAGAAACCGCG	1
CGTCTTACAATATGCTGAAACGCGCGAGAAACCGCG	1
CGTCTTTCAATATGCTGAAACGTGCGAGAAACCGCG	1
CGCCTTTCAATATGCTGAAACGCGAGAGAAACCGCG	2
CGTCTTTCAATATGCTGAAACGCGTGAGAAACCGTG	2
CGTCTATCAATATGCTGAAACGCGCGAGAAACCGTG	2
CGTCTATCAATATGCTGAAACGCGTGAGAAACCGCG	2
CACCTTTCAATATGCTGAAACGCGAGAGAAACCGCG	3
CGTCTATCAATATGCTGAAACGCGTGAGAAACCGTG	3
CGCCTTTCAATATGCTGAAACGTGAGAGAAACCGCG	3
CGCCTTTCAATATGCTGAGACGCGAGAGAAACCGCG	3
CGCCTTTCAATATGCTGAAGCGCGAGAGAAACCGCG	3
CGCCTTTCAATATGCTGAAACGCGAGAGAAGCCGCG	3
TGCCTTTCAATATGCTGAAACGCGAGAGAAACCGCG	3
CGCCTTTCAATATGCTGAATCGCGAGAGAAACCGCG	3
CGCATTTCAATATGCTGAAACGCGAGAGAAACCGCG	3
CGTCTATCAATATGCTGAAACGCGAGAGAAACCGTG	3
	% of genomes in which Representative trigger B was found
Representative trigger B	Unclassified	DENV-1	DENV-2	DENV-3	DENV-4
AATATGCTGAAACGCGAGAGAAACCGCGTGTCAACT	0.690846	0	72.2287	0	0
		% of genomes in which Representative trigger pool B was found
Representative trigger pool B	Mismatch wrt to Rep. trg B	Unclassified	DENV-1	DENV-2	DENV-3	DENV-4
AATATGCTGAAACGCGAGAGAAACCGCGTGTCAACT	0	99.8273	99.9615	99.9417	100	99.8158
AATATGCTGAAACGCGAGAGAAACCGCGTGTCAACA	1
AATATGCTGAAACGCGCGAGAAACCGCGTGTCAACT	1
AATATGCTGAAACGCGAGAGAAACCGCGTGTCGACT	1
AATATGCTGAGACGCGAGAGAAACCGCGTGTCAACT	1
AATATGCTGAAACGCGTGAGAAACCGCGTGTCAACT	1
AATATGCTGAAACGCGAGAGAAACCGCGTGTCAACC	1
AATATGCTGAAACGCGAGAGAAACCGCGTGTCATCT	1
AATATGCTGAAACGTGAGAGAAACCGCGTGTCAACT	1
AATATGCTGAAACGCGAGAGAAACCGCGTATCAACT	1
AATATGCTGAAGCGCGAGAGAAACCGCGTGTCAACT	1
AATATGCTGAAACGCGAGAGAAGCCGCGTGTCAACT	1
AATATGCTGAATCGCGAGAGAAACCGCGTGTCAACT	1
AATATGCTGAAACGCGAGAGAAACCGCGTGTCAACG	1
AATATGCTGAAACGCGAGAGAAACCGTGTGTCAACT	1
AATATGCTGAAACGCGCGAGGAACCGCGTGTCAACT	2
AATATGCTGAAACGCGTGAGAAACCGTGTGTCAACT	2
AATATGCTGAAACGCGAGAGAAACCGCGTATCAACC	2
AATATGCTGAAACGTGAGAGAAACCGCGTGTCGACT	2
AATATGCTGAAACGCGCGAGAAACCGCGTGCCAACT	2
AATATGCTGAAACGCGCAAGAAACCGCGTGTCAACT	2
AATATGCTGAAACGCGCGAGAAACCGTGTGTCAACT	2
AATATGCTAAAACGCGCGAGAAACCGCGTGTCAACT	2
AATATGCCGAAACGCGCGAGAAACCGCGTGTCAACT	2
AATATGCTGAAACGCGCGAGAAACCGCGTGTCGACT	2
AATATGCTGAAACGCGCGAGAAGCCGCGTGTCAACT	2
AATATGCTGAAACGCTCGAGAAACCGCGTGTCAACT	2
AATATGCTGAAGCGCGCGAGAAACCGCGTGTCAACT	2
AATATGCTGAAACGTGCGAGAAACCGCGTGTCAACT	2
AATATGCTGAAACGCGAGAGAAACCGCGTCTCAACC	2
AATATGCTGAAACGCGAGAGAAACCGCGTATCAACG	2
AATATGCTGAAACGCGAGAGAAACCGCGTATCGACC	3
AATATGGTGAAACGCGAGAGAAACAGCGTGTCAAGT	3
AATATGCTGAAGCGCGTGAGAAACCGTGTGTCAACT	3
AATATGCTGAAACGCGTGAGAAACCGTGTGACAACT	3
AATATGCTGAAACGCGTGAGAAACCGTGTGTCGACT	3
AATATGCTGAAACGCGTGAGGAACCGTGTGTCAACT	3
AATATGCTGAAACGCGTGAGAAACCGTGTGCCAACT	3
AATATGCTGAAACGCGAGAGAAACCGCGTACCAACC	3
AATATGCTGAAACGCGAGAGAAACCGCGTATCCACC	3
AATATGCTGAAACGCGAGAGAAACCGCGTATCTACC	3
