## Supplementary material for "Genomic diversity analysis enables development of pan-Dengue Toehold RNA sensors": Supplmental Table 2

### Sheet: Sheet1
Table S2: Sequences of the and primers used in the construction of toehold sensors and corresponding triggers
S. No.	NAME	Sensor sequence: 5' - G1to3 + reverse complement of trigger + conserved stem-loop + first 11-nt of trigger + (N1) + linker + reporter gene (lacZ)	Forward primer	Sensor template	Reverse primer	NAME	Trigger sequence: 5' - G1to3 + trigger	Forward primer	Trigger Template	Reverse primer
1	Sensor1	GGGUUGACACGCGGUUUCUCACGCGUUUCAGCAUAUUGGGACUUUAGAACAGAGGAGAUAAAGAUGCAAUAUGCUGAAAACCUGGCGGCAGCGCAAAAG	DENV027	pHYD238 (Chakravarthy 2021)	DENV053	Trigger 1	GGGCAAUAUGCUGAAACGCGUGAGAAACCGCGUGUCAAC	DENV052	DENV001	DENV015
2	Sensor2	GGGUGACACGCGGUUUCUCACGCGUUUCAGCAUAUUGAAGGACUUUAGAACAGAGGAGAUAAAGAUGUUCAAUAUGCUGAACCUGGCGGCAGCGCAAAAG	DENV028			Trigger 2	GGGUUCAAUAUGCUGAAACGCGUGAGAAACCGCGUGUCA		DENV002	DENV016
3	Sensor3	GGGCACGCGGUUUCUCACGCGUUUCAGCAUAUUGAAAGAGGACUUUAGAACAGAGGAGAUAAAGAUGUCUUUCAAUAUAAACCUGGCGGCAGCGCAAAAG	DENV029			Trigger 3	GGGUCUUUCAAUAUGCUGAAACGCGUGAGAAACCGCGUG		DENV003	DENV017
4	Sensor15	GGGCACGCGGUUUCUCACGCGUUUCAGCAUAUUGAAAGAGGACUUUAGAACAGAGGAGAUAAAGAUGUCUUUCAAUAUGAACCUGGCGGCAGCGCAAAAG	DENV030			Trigger 3	GGGUCUUUCAAUAUGCUGAAACGCGUGAGAAACCGCGUG		DENV003	DENV017
5	Sensor4	GGGCGCGGUUUCUCACGCGUUUCAGCAUAUUGAAAGACGGGACUUUAGAACAGAGGAGAUAAAGAUGCGUCUUUCAAUGAACCUGGCGGCAGCGCAAAAG	DENV031			Trigger 4	GGGCGUCUUUCAAUAUGCUGAAACGCGUGAGAAACCGCG		DENV004	DENV018
6	Sensor21	GGGCGCGGUUUCUCACGCGUUUCAGCAUAUUGAAAGACGGGACUUUAGAACAGAGGAGAUAAAGAUGCGUCUUUCAAUAAACCUGGCGGCAGCGCAAAAG	DENV032			Trigger 4	GGGCGUCUUUCAAUAUGCUGAAACGCGUGAGAAACCGCG		DENV004	DENV018
7	Sensor5	GGGCGGUUUCUCACGCGUUUCAGCAUAUUGAAAGACGGGGACUUUAGAACAGAGGAGAUAAAGAUGCCGUCUUUCAAAAACCUGGCGGCAGCGCAAAAG	DENV033			Trigger 5	GGGCCGUCUUUCAAUAUGCUGAAACGCGUGAGAAACCGC		DENV005	DENV019
8	Sensor17	GGGCGGUUUCUCACGCGUUUCAGCAUAUUGAAAGACGGGGACUUUAGAACAGAGGAGAUAAAGAUGCCGUCUUUCAAUAACCUGGCGGCAGCGCAAAAG	DENV034			Trigger 5	GGGCCGUCUUUCAAUAUGCUGAAACGCGUGAGAAACCGC		DENV005	DENV019
9	Sensor6	GGGUUGACACGCGGUUUCUCUCGCGUCUCAGCAUAUUGGGACUUUAGAACAGAGGAGAUAAAGAUGCAAUAUGCUGAGAACCUGGCGGCAGCGCAAAAG	DENV035			Trigger 6	GGGCAAUAUGCUGAGACGCGAGAGAAACCGCGUGUCAAC		DENV006	DENV015
10	Sensor12	GGGUCGACACGCGGUUUCUCUCGCGUUUCAGCAUAUUGGGACUUUAGAACAGAGGAGAUAAAGAUGCAAUAUGCUGAUAACCUGGCGGCAGCGCAAAAG	DENV036			Trigger 7	GGGCAAUAUGCUGAAACGCGAGAGAAACCGCGUGUCGAC		DENV007	DENV020
11	Sensor7	GGGUCGACACGCGGUUUCUCUCGCGUUUCAGCAUAUUGGGACUUUAGAACAGAGGAGAUAAAGAUGCAAUAUGCUGAAAACCUGGCGGCAGCGCAAAAG	DENV037			Trigger 7	GGGCAAUAUGCUGAAACGCGAGAGAAACCGCGUGUCGAC		DENV007	DENV020
12	Sensor14	GGGUCGACACGCGGUUUCUCUCGCGUUUCAGCAUAUUGGGACUUUAGAACAGAGGAGAUAAAGAUGCAAUAUGCUGAGAACCUGGCGGCAGCGCAAAAG	DENV038			Trigger 7	GGGCAAUAUGCUGAAACGCGAGAGAAACCGCGUGUCGAC		DENV007	DENV020
13	Sensor20	GGGUUUCUCUCGCGUUUCAGCAUAUUGAAAGGCGGUUGGACUUUAGAACAGAGGAGAUAAAGAUGAACCGCCUUUCUAACCUGGCGGCAGCGCAAAAG	DENV039			Trigger 8	GGGAACCGCCUUUCAAUAUGCUGAAACGCGAGAGAAACC		DENV008	DENV021
14	Sensor8	GGGUUUCUCUCGCGUUUCAGCAUAUUGAAAGGCGGUUGGACUUUAGAACAGAGGAGAUAAAGAUGAACCGCCUUUCCAACCUGGCGGCAGCGCAAAAG	DENV040			Trigger 8	GGGAACCGCCUUUCAAUAUGCUGAAACGCGAGAGAAACC		DENV008	DENV021
15	Sensor9	GGGCGGUUUCUCUCGCGUUUCAGCAUAUUGAAAGGCGGUGGACUUUAGAACAGAGGAGAUAAAGAUGACCGCCUUUCACAACCUGGCGGCAGCGCAAAAG	DENV041			Trigger 9	GGGACCGCCUUUCAAUAUGCUGAAACGCGAGAGAAACCG		DENV009	DENV022
16	Sensor19	GGGCGGUUUCUCUCGCGUUUCAGCAUAUUGAAAGGCGGUGGACUUUAGAACAGAGGAGAUAAAGAUGACCGCCUUUCAGAACCUGGCGGCAGCGCAAAAG	DENV042			Trigger 9	GGGACCGCCUUUCAAUAUGCUGAAACGCGAGAGAAACCG		DENV009	DENV022
17	Sensor10	GGGUUGACACGCGGUUUCUCGCGCGUUUCAGCAUAUUGGGACUUUAGAACAGAGGAGAUAAAGAUGCAAUAUGCUGAGAACCUGGCGGCAGCGCAAAAG	DENV043			Trigger 10	GGGCAAUAUGCUGAAACGCGCGAGAAACCGCGUGUCAAC		DENV010	DENV015
18	Sensor18	GGGCGCGGUUUCUCGCGCGUUUCAGCAUAUUGAAAGACGGGACUUUAGAACAGAGGAGAUAAAGAUGCGUCUUUCAAUAAACCUGGCGGCAGCGCAAAAG	DENV044			Trigger 11	GGGCGUCUUUCAAUAUGCUGAAACGCGCGAGAAACCGCG		DENV011	DENV023
19	Sensor11	GGGCGCGGUUUCUCGCGCGUUUCAGCAUAUUGAAAGACGGGACUUUAGAACAGAGGAGAUAAAGAUGCGUCUUUCAAUGAACCUGGCGGCAGCGCAAAAG	DENV045			Trigger 11	GGGCGUCUUUCAAUAUGCUGAAACGCGCGAGAAACCGCG		DENV011	DENV023
20	Sensor13	GGGACACGCGGUUUCUCUCGCGUUUCAGCAUAUUGAAAGGACUUUAGAACAGAGGAGAUAAAGAUGUUUCAAUAUGCGAACCUGGCGGCAGCGCAAAAG	DENV048			Trigger 13	GGGUUUCAAUAUGCUGAAACGCGAGAGAAACCGCGUGUC		DENV013	DENV025
21	Sensor16	GGGACACGCGGUUUCUCUCGCGUUUCAGCAUAUUGAAAGGACUUUAGAACAGAGGAGAUAAAGAUGUUUCAAUAUGCUAACCUGGCGGCAGCGCAAAAG	DENV049			Trigger 13	GGGUUUCAAUAUGCUGAAACGCGAGAGAAACCGCGUGUC		DENV013	DENV025
