## Supplementary material for "Genomic diversity analysis enables development of pan-Dengue Toehold RNA sensors": Supplmental Table 3

### Sheet: Sheet1
Table S3: Sequences and primers used to construct sequences tested in Fig 4A-C.
Trigger 3 and reprentatives from trigger 3 pool	Sequence of the trigger pool representatives	Number of genomes each sequence was conserved in	Template	Forward primer	Reverse primer
Trigger 3	GGGUCUUUCAAUAUGCUGAAACGCGUGAGAAACCGCGUG	19	DENV003	DENV052	DENV017
DENV136	GGGUCUUUCAAUAUGCUGAAACGCGCGAGAAACCGCGUG	2769	DENV136	DENV052	DENV059
DENV137	GGGCCUUUCAAUAUGCUGAAACGCGAGAGAAACCGCGUG	1744	DENV137	DENV052	DENV060
DENV138	GGGUCUAUCAAUAUGCUGAAACGCGUGAGAAACCGUGTG	1399	DENV138	DENV052	DENV061
DENV139	GGGCCUUUCAAUAUGCUGAAACGCGAGAGAAACCGCGUA	689	DENV139	DENV052	DENV062
DENV140	GGGUCUUUCAAUAUGCUGAAACGCGCGAGAAACCGUGTG	35	DENV140	DENV052	DENV063
DENV141	GGGCCUUUCAAUAUGCUGAAACGCGAGAGAAACCGCGUC	9	DENV141	DENV052	DENV064
DENV142	GGGCCUUUCAAUAUGCUGAAACGUGAGAGAAACCGCGUG	7	DENV142	DENV052	DENV060
DENV143	GGGUCUUUCAAUAUGCUGAAACGCGCGAGAAGCCGCGUG	6	DENV143	DENV052	DENV065
DENV144	GGGCCUUUCAAUAUGCUGAGACGCGAGAGAAACCGCGUG	4	DENV144	DENV052	DENV060
DENV145	GGGUCUAUCAAUAUGCUGAAACGCGCGAGAAACCGUGUG	3	DENV145	DENV052	DENV063
DENV146	GGGUCUUUCAAUAUGCUGAAACGCGCAAGAAACCGCGUG	1	DENV146	DENV052	DENV066
DENV148	GGGCAUUUCAAUAUGCUGAAACGCGAGAGAAACCGCGUG	1	DENV148	DENV052	DENV060
DENV149	GGGUCUUUCAAUAUGCUGAAACGCUCGAGAAACCGCGUG	1	DENV149	DENV052	DENV059
Trigger 6 and reprentatives from trigger 6 pool	Sequence of the trigger pool representatives	Number of genomes each sequence was conserved in	Template	Forward primer	Reverse primer
Trigger 6	GGGCAAUAUGCUGAGACGCGAGAGAAACCGCGUGUCAAC	4	DENV006	DENV052	DENV015
DENV119	GGGCAAUAUGCUGAAACGCGAGAGAAACCGCGUGUCGAC	495	DENV119	DENV052	DENV150
DENV120	GGGCAAUAUGCUGAAACGCGCGAGAAACCGCGUGUCAAC	2764	DENV120	DENV052	DENV151
DENV121	GGGCAAUAUGCUGAAACGCGUGAGAAACCGUGUGUCAAC	1398	DENV121	DENV052	DENV152
DENV122	GGGCAAUAUGCUGAAACGCGAGAGAAACCGCGUGUCAAC	1249	DENV122	DENV052	DENV151
DENV123	GGGCAAUAUGCUGAAACGCGAGAGAAACCGCGUAUCAAC	627	DENV123	DENV052	DENV167
DENV124	GGGCAAUAUGCUGAAACGCGAGAGAAACCGCGUAUCGAC	55	DENV124	DENV052	DENV153
DENV125	GGGCAAUAUGCUGAAACGCGCGAGAAACCGUGUGUCAAC	38	DENV125	DENV052	DENV154
DENV126	GGGCAAUAUGCUGAAACGCGUGAGAAACCGCGUGUCAAC	20	DENV126	DENV052	DENV151
DENV127	GGGCAAUAUGCUGAAACGCGAGAGAAACCGCGUCUCAAC	9	DENV127	DENV052	DENV155
DENV128	GGGCAAUAUGCUGAAACGUGAGAGAAACCGCGUGUCAAC	6	DENV128	DENV052	DENV156
DENV130	GGGCAAUAUGCUGAAACGCGAGAGAAACCGCGUACCAAC	5	DENV130	DENV052	DENV157
DENV132	GGGCAAUAUGCUGAAACGCGCGAGAAACCGCGUGUCGAC	4	DENV132	DENV052	DENV150
DENV133	GGGCAAUAUGCUGAAACGCGAGAGAAACCGCGUGUCAUC	1	DENV133	DENV052	DENV158
DENV135	GGGCAAUAUGCUGAAACGCGCAAGAAACCGCGUGUCAAC	1	DENV135	DENV052	DENV151
DENV134	GGGCAAUAUGCCGAAACGCGCGAGAAACCGCGUGUCAAC	1	DENV134	DENV052	DENV151
Trigger 7 and reprentatives from trigger 7 pool	Sequence of the trigger pool representatives	Number of genomes each sequence was conserved in	Template	Forward primer	Reverse primer
Trigger 7	GGGCAAUAUGCUGAAACGCGAGAGAAACCGCGUGUCGAC	495	DENV007	DENV052	DENV020
DENV120	GGGCAAUAUGCUGAAACGCGCGAGAAACCGCGUGUCAAC	2764	DENV120	DENV052	DENV150
DENV121	GGGCAAUAUGCUGAAACGCGUGAGAAACCGUGUGUCAAC	1398	DENV121	DENV052	DENV151
DENV122	GGGCAAUAUGCUGAAACGCGAGAGAAACCGCGUGUCAAC	1249	DENV122	DENV052	DENV152
DENV123	GGGCAAUAUGCUGAAACGCGAGAGAAACCGCGUAUCAAC	627	DENV123	DENV052	DENV151
DENV124	GGGCAAUAUGCUGAAACGCGAGAGAAACCGCGUAUCGAC	55	DENV124	DENV052	DENV167
DENV125	GGGCAAUAUGCUGAAACGCGCGAGAAACCGUGUGUCAAC	38	DENV125	DENV052	DENV153
DENV126	GGGCAAUAUGCUGAAACGCGUGAGAAACCGCGUGUCAAC	20	DENV126	DENV052	DENV154
DENV127	GGGCAAUAUGCUGAAACGCGAGAGAAACCGCGUCUCAAC	9	DENV127	DENV052	DENV151
DENV128	GGGCAAUAUGCUGAAACGCGCGAGAAGCCGCGUGUCAAC	6	DENV128	DENV052	DENV155
DENV129	GGGCAAUAUGCUGAAACGUGAGAGAAACCGCGUGUCAAC	6	DENV129	DENV052	DENV156
DENV130	GGGCAAUAUGCUGAAACGCGAGAGAAACCGCGUACCAAC	5	DENV130	DENV052	DENV151
DENV131	GGGCAAUAUGCUGAGACGCGAGAGAAACCGCGUGUCAAC	4	DENV131	DENV052	DENV157
DENV132	GGGCAAUAUGCUGAAACGCGCGAGAAACCGCGUGUCGAC	4	DENV132	DENV052	DENV150
DENV133	GGGCAAUAUGCUGAAACGCGAGAGAAACCGCGUGUCAUC	1	DENV133	DENV052	DENV158
DENV134	GGGCAAUAUGCCGAAACGCGCGAGAAACCGCGUGUCAAC	1	DENV134	DENV052	DENV151
DENV135	GGGCAAUAUGCUGAAACGCGCAAGAAACCGCGUGUCAAC	1	DENV135	DENV052	DENV151
