## Supplementary material for "Genomic diversity analysis enables development of pan-Dengue Toehold RNA sensors": Supplmental Table 4

### Sheet: Sheet1
Table S4: Primers used in NASBA and the sequence of templates used in the reaction
Primer pairs used in NASBA reactions
	Forward Primer	Reverse Primer
DENV serotype 1&3	DENV060 (P1)	DENV091 (P2)
DENV serotype 2	DENV060 (P1)	DENV093 (P3)
DENV serotype 4	DENV068 (P4)	DENV097 (P5)
Sequence of RNA templates used in NASBA
	Sequence	Primers used in the construction of the template
DENV serotype 1	GGGCAGATCTCTGATGAACAACCAACGGAAAAAGACGGCTCGACCGTCTTTCAATATGCTGAAACGCGCGAGAAACCGCGTGTCAACTGTTTCACAGTTGGCGAAGAGATTCTCAAA	DENV052	DENV103	DENV104	DENV105
DENV serotype 2	GGGTTAGAGAGCAGATCTCTGATGAATAACCAACGGAAAAAGGCGAGAAATACGCCTTTCAATATGCTGAAACGCGAGAGAAACCGCGTGTCAACTGTGCAACAGCTGACAAAGAGATTCTCACTTGGAATGCTGCAGGGACGAGGACCATTAAAACTGTTCATGGCCCTGGTGGCGTTCCTTCGTTTCCTAACAATCCCACCAACAGCAGGGATAC	DENV052	DENV106	DENV109	DENV108	DENV107	DENV110
DENV serotype 3	GGGCAGATCTCTGATGAACAACCAACGGAAGAAGACGGGAAAACCGTCTATCAATATGCTGAAACGCGTGAGAAACCGTGTGTCAACTGGATCACAGTTGGCGAAGAGATTCTCAAA	DENV052	DENV111	DENV112	DENV113
DENV serotype 4	GGGATAGAGAGCAGATCTCTGGAAAAATGAACCAACGAAAAAAGGTGGTTAGACCACCTTTCAATATGCTGAAACGCGAGAGAAACCGCGTATCAACCCCTCAAGGGTTGGTGAAGAGATTCTCAACCGGACTTTTTTCTGGGAAAGGACCCTTACGGATGGTGCTAGCATTCATCACGTTTTTGCGAGTCCTTTCCATCCCACCAACAGCAGGGATTC	DENV052	DENV114	DENV117	DENV116	DENV115	DENV118
