## Supplementary material for "Genomic diversity analysis enables development of pan-Dengue Toehold RNA sensors": Supplmental Table 5

### Sheet: Sheet1
Table S5: Sequences of primers used in this study.
Name	Sequence 5' - 3'	Length	Type (Template: T, Forward: F, Reverse: R)	Related to	Comments
DENV001	GTTGACACGCGGTTTCTCACGCGTTTCAGCATATTGCCCTATAGTGAGTCGTATTAGAATT	61	T	Trigger	(-) reverse complement of the template to make trigger Trg1. To be amplified with DEV052 and DENV015
DENV002	TGACACGCGGTTTCTCACGCGTTTCAGCATATTGAACCCTATAGTGAGTCGTATTAGAATT	61	T	Trigger	(-) reverse complement of the template to make trigger Trg2. To be amplified with DEV052 and DENV016
DENV003	CACGCGGTTTCTCACGCGTTTCAGCATATTGAAAGACCCTATAGTGAGTCGTATTAGAATT	61	T	Trigger	(-) reverse complement of the template to make trigger Trg3. To be amplified with DEV052 and DENV017
DENV004	CGCGGTTTCTCACGCGTTTCAGCATATTGAAAGACGCCCTATAGTGAGTCGTATTAGAATT	61	T	Trigger	(-) reverse complement of the template to make trigger Trg4. To be amplified with DEV052 and DENV018
DENV005	GCGGTTTCTCACGCGTTTCAGCATATTGAAAGACGGCCCTATAGTGAGTCGTATTAGAATT	61	T	Trigger	(-) reverse complement of the template to make trigger Trg5. To be amplified with DEV052 and DENV019
DENV006	GTTGACACGCGGTTTCTCTCGCGTCTCAGCATATTGCCCTATAGTGAGTCGTATTAGAATT	61	T	Trigger	(-) reverse complement of the template to make trigger Trg6. To be amplified with DEV052 and DENV015
DENV007	GTCGACACGCGGTTTCTCTCGCGTTTCAGCATATTGCCCTATAGTGAGTCGTATTAGAATT	61	T	Trigger	(-) reverse complement of the template to make trigger Trg7. To be amplified with DEV052 and DENV020
DENV008	GGTTTCTCTCGCGTTTCAGCATATTGAAAGGCGGTTCCCTATAGTGAGTCGTATTAGAATT	61	T	Trigger	(-) reverse complement of the template to make trigger Trg8. To be amplified with DEV052 and DENV021
DENV009	CGGTTTCTCTCGCGTTTCAGCATATTGAAAGGCGGTCCCTATAGTGAGTCGTATTAGAATT	61	T	Trigger	(-) reverse complement of the template to make trigger Trg9. To be amplified with DEV052 and DENV022
DENV010	GTTGACACGCGGTTTCTCGCGCGTTTCAGCATATTGCCCTATAGTGAGTCGTATTAGAATT	61	T	Trigger	(-) reverse complement of the template to make trigger Trg10. To be amplified with DEV052 and DENV015
DENV011	CGCGGTTTCTCGCGCGTTTCAGCATATTGAAAGACGCCCTATAGTGAGTCGTATTAGAATT	61	T	Trigger	(-) reverse complement of the template to make trigger Trg11. To be amplified with DEV052 and DENV023
DENV013	GACACGCGGTTTCTCTCGCGTTTCAGCATATTGAAACCCTATAGTGAGTCGTATTAGAATT	61	T	Trigger	(-) reverse complement of the template to make trigger Trg13. To be amplified with DEV052 and DENV025
DENV015	GTTGACACGCGGTTTCT	17	R	Trigger	Reverse primer to PCR amplify Trg1 (DENV001), Trg6 (DENV006), Trg10 (DENV010) with DENV052 (FP).
DENV016	TGACACGCGGTTTCTC	16	R	Trigger	Reverse primer to PCR amplify Trg2 (DENV002), with DENV052 (FP).
DENV017	CACGCGGTTTCTCACG	16	R	Trigger	Reverse primer to PCR amplify Trg3 (DENV003), with DENV052 (FP).
DENV018	CGCGGTTTCTCACGC	15	R	Trigger	Reverse primer to PCR amplify Trg4 (DENV004), with DENV052 (FP).
DENV019	GCGGTTTCTCACGCG	15	R	Trigger	Reverse primer to PCR amplify Trg5 (DENV005), with DENV052 (FP).
DENV020	GTCGACACGCGGTTTC	16	R	Trigger	Reverse primer to PCR amplify Trg7 (DENV007), with DENV052 (FP).
DENV021	GGTTTCTCTCGCGTTTCA	18	R	Trigger	Reverse primer to PCR amplify Trg8 (DENV008), with DENV052 (FP).
DENV022	CGGTTTCTCTCGCGTTTC	18	R	Trigger	Reverse primer to PCR amplify Trg9 (DENV009), with DENV052 (FP).
DENV023	CGCGGTTTCTCGCG	14	R	Trigger	Reverse primer to PCR amplify Trg11 (DENV011), with DENV052 (FP).
DENV025	GACACGCGGTTTCTCTC	17	R	Trigger	Reverse primer to PCR amplify Trg13 (DENV013), with DENV052 (FP).
DENV027	TAATACGACTCACTATAGGGTTGACACGCGGTTTCTCACGCGTTTCAGCATATTGGGACTTTAGAACAGAGGAGATAAAGATGCAATATGCTGAAAACCTGGCGGCAGCGCAAAAG	116	F	Sensor	Forward primer to be used with pHYD238, to make Sensor 1 -lacZ using DENV053.
DENV028	TAATACGACTCACTATAGGGTGACACGCGGTTTCTCACGCGTTTCAGCATATTGAAGGACTTTAGAACAGAGGAGATAAAGATGTTCAATATGCTGAACCTGGCGGCAGCGCAAAAG	117	F	Sensor	Forward primer to be used with pHYD238, to make Sensor 2 -lacZ using DENV053.
DENV029	TAATACGACTCACTATAGGGCACGCGGTTTCTCACGCGTTTCAGCATATTGAAAGAGGACTTTAGAACAGAGGAGATAAAGATGTCTTTCAATATAAACCTGGCGGCAGCGCAAAAG	117	F	Sensor	Forward primer to be used with pHYD238, to make Sensor 3 -lacZ using DENV053.
DENV030	TAATACGACTCACTATAGGGCACGCGGTTTCTCACGCGTTTCAGCATATTGAAAGAGGACTTTAGAACAGAGGAGATAAAGATGTCTTTCAATATGAACCTGGCGGCAGCGCAAAAG	117	F	Sensor	Forward primer to be used with pHYD238, to make Sensor 15 -lacZ using DENV053.
DENV031	TAATACGACTCACTATAGGGCGCGGTTTCTCACGCGTTTCAGCATATTGAAAGACGGGACTTTAGAACAGAGGAGATAAAGATGCGTCTTTCAATGAACCTGGCGGCAGCGCAAAAG	117	F	Sensor	Forward primer to be used with pHYD238, to make Sensor 4 -lacZ using DENV053.
DENV032	TAATACGACTCACTATAGGGCGCGGTTTCTCACGCGTTTCAGCATATTGAAAGACGGGACTTTAGAACAGAGGAGATAAAGATGCGTCTTTCAATAAACCTGGCGGCAGCGCAAAAG	117	F	Sensor	Forward primer to be used with pHYD238, to make Sensor 21 -lacZ using DENV053.
DENV033	TAATACGACTCACTATAGGGCGGTTTCTCACGCGTTTCAGCATATTGAAAGACGGGGACTTTAGAACAGAGGAGATAAAGATGCCGTCTTTCAAAAACCTGGCGGCAGCGCAAAAG	116	F	Sensor	Forward primer to be used with pHYD238, to make Sensor 5 -lacZ using DENV053.
DENV034	TAATACGACTCACTATAGGGCGGTTTCTCACGCGTTTCAGCATATTGAAAGACGGGGACTTTAGAACAGAGGAGATAAAGATGCCGTCTTTCAATAACCTGGCGGCAGCGCAAAAG	116	F	Sensor	Forward primer to be used with pHYD238, to make Sensor 17 -lacZ using DENV053.
DENV035	TAATACGACTCACTATAGGGTTGACACGCGGTTTCTCTCGCGTCTCAGCATATTGGGACTTTAGAACAGAGGAGATAAAGATGCAATATGCTGAGAACCTGGCGGCAGCGCAAAAG	116	F	Sensor	Forward primer to be used with pHYD238, to make Sensor 6 -lacZ using DENV053.
DENV036	TAATACGACTCACTATAGGGTCGACACGCGGTTTCTCTCGCGTTTCAGCATATTGGGACTTTAGAACAGAGGAGATAAAGATGCAATATGCTGATAACCTGGCGGCAGCGCAAAAG	116	F	Sensor	Forward primer to be used with pHYD238, to make Sensor 12 -lacZ using DENV053.
DENV037	TAATACGACTCACTATAGGGTCGACACGCGGTTTCTCTCGCGTTTCAGCATATTGGGACTTTAGAACAGAGGAGATAAAGATGCAATATGCTGAAAACCTGGCGGCAGCGCAAAAG	116	F	Sensor	Forward primer to be used with pHYD238, to make Sensor 7 -lacZ using DENV053.
DENV038	TAATACGACTCACTATAGGGTCGACACGCGGTTTCTCTCGCGTTTCAGCATATTGGGACTTTAGAACAGAGGAGATAAAGATGCAATATGCTGAGAACCTGGCGGCAGCGCAAAAG	116	F	Sensor	Forward primer to be used with pHYD238, to make Sensor 14 -lacZ using DENV053.
DENV039	TAATACGACTCACTATAGGGTTTCTCTCGCGTTTCAGCATATTGAAAGGCGGTTGGACTTTAGAACAGAGGAGATAAAGATGAACCGCCTTTCTAACCTGGCGGCAGCGCAAAAG	115	F	Sensor	Forward primer to be used with pHYD238, to make Sensor 20 -lacZ using DENV053.
DENV040	TAATACGACTCACTATAGGGTTTCTCTCGCGTTTCAGCATATTGAAAGGCGGTTGGACTTTAGAACAGAGGAGATAAAGATGAACCGCCTTTCCAACCTGGCGGCAGCGCAAAAG	115	F	Sensor	Forward primer to be used with pHYD238, to make Sensor 8 -lacZ using DENV053.
DENV041	TAATACGACTCACTATAGGGCGGTTTCTCTCGCGTTTCAGCATATTGAAAGGCGGTGGACTTTAGAACAGAGGAGATAAAGATGACCGCCTTTCACAACCTGGCGGCAGCGCAAAAG	117	F	Sensor	Forward primer to be used with pHYD238, to make Sensor 9 -lacZ using DENV053.
DENV042	TAATACGACTCACTATAGGGCGGTTTCTCTCGCGTTTCAGCATATTGAAAGGCGGTGGACTTTAGAACAGAGGAGATAAAGATGACCGCCTTTCAGAACCTGGCGGCAGCGCAAAAG	117	F	Sensor	Forward primer to be used with pHYD238, to make Sensor 19 -lacZ using DENV053.
DENV043	TAATACGACTCACTATAGGGTTGACACGCGGTTTCTCGCGCGTTTCAGCATATTGGGACTTTAGAACAGAGGAGATAAAGATGCAATATGCTGAGAACCTGGCGGCAGCGCAAAAG	116	F	Sensor	Forward primer to be used with pHYD238, to make Sensor 10 -lacZ using DENV053.
DENV044	TAATACGACTCACTATAGGGCGCGGTTTCTCGCGCGTTTCAGCATATTGAAAGACGGGACTTTAGAACAGAGGAGATAAAGATGCGTCTTTCAATAAACCTGGCGGCAGCGCAAAAG	117	F	Sensor	Forward primer to be used with pHYD238, to make Sensor 18 -lacZ using DENV053.
DENV045	TAATACGACTCACTATAGGGCGCGGTTTCTCGCGCGTTTCAGCATATTGAAAGACGGGACTTTAGAACAGAGGAGATAAAGATGCGTCTTTCAATGAACCTGGCGGCAGCGCAAAAG	117	F	Sensor	Forward primer to be used with pHYD238, to make Sensor 11 -lacZ using DENV053.
DENV048	TAATACGACTCACTATAGGGACACGCGGTTTCTCTCGCGTTTCAGCATATTGAAAGGACTTTAGAACAGAGGAGATAAAGATGTTTCAATATGCGAACCTGGCGGCAGCGCAAAAG	116	F	Sensor	Forward primer to be used with pHYD238, to make Sensor 13 -lacZ using DENV053.
DENV049	TAATACGACTCACTATAGGGACACGCGGTTTCTCTCGCGTTTCAGCATATTGAAAGGACTTTAGAACAGAGGAGATAAAGATGTTTCAATATGCTAACCTGGCGGCAGCGCAAAAG	116	F	Sensor	Forward primer to be used with pHYD238, to make Sensor 16 -lacZ using DENV053.
DENV052	AATTCTAATACGACTCACTATAGGG	25	F	Trigger	Forward primer to be used to PCR amplify triggers. Please note the addition of AATTC to the 5’ of the general T7 promoter.
DENV053	CAAAAAACCCCTCAAGACCCGTTTAGAGGCCCCAAGGGGTTATGCTAGTTATTTTTGACACCAGACCAACTGGTAATGG	79	R	Sensor	To be used as RP to construct sensor-lacZ, with pHYD238 as template.
DENV060	AATTCTAATACGACTCACTATAGGGAGAAGGAGAGAGCAGATCTCTGATGA	51	F	NASBA	NASBA forward primer for DENV Serotype 1-3
DENV068	AATTCTAATACGACTCACTATAGGGAGAAGGATAGAGAGCAGATCTCTGGAA	52	F	NASBA	NASBA forward primer for DENV Serotype 4
DENV091	GAGAATCTCTTCGCCAACTGTGA	23	R	NASBA	NASBA reverse primer for DENV Serotype 1, 3
DENV093	GAGTGAGAATCTCTTTGTCA	20	R	NASBA	NASBA reverse primer for DENV Serotype 2
DENV097	AAGGGTCCTTTCCCGGAGAA	20	R	NASBA	NASBA reverse primer for DENV Serotype 4
DENV103	AATTCTAATACGACTCACTATAGGGCAGATCTCTGATGAACAACCAACGGAAAAAGACGGCTCGACCGTCTTTCAATATG	80	T	Short amplicon	Template1 for DENV1 short amplicon stitch PCR.
DENV104	TTTGAGAATCTCTTCGCCAACTGTGAAACAGTTGACACGCGGTTTCTCGCGCGTTTCAGCATATTGAAAGACGGTCGAGC	80	T	Short amplicon	Template2 for DENV1 short amplicon stitch PCR.
DENV105	TTTGAGAATCTCTTCGCCAA	20	R	Short amplicon	Reverse primer to amplify DENV103, DENV104 templates for DENV1. FP DENV052
DENV106	AATTCTAATACGACTCACTATAGGGTTAGAGAGCAGATCTCTGATGAATAACCAACGGAAAAAGGCGAGAAATACGCCTTTCAATATGCTGAAACGCGAGAGAAACCGCGTGTCAACTGT	120	T	Short amplicon	Template1 for DENV2 short amplicon stitch PCR.
DENV107	GTATCCCTGCTGTTGGTGGGATTGTTAGGAAACGAAGGAACGCCACCAGGGCCATGAACAGTTTTAATGGTCCTCGTCCCTGCAGCATTCCAAGTGAGAATCTCTTTGTCAGCTGTTGC	119	T	Short amplicon	Template2 for DENV2 short amplicon stitch PCR.
DENV108	ACCGCGTGTCAACTGTGCAACAGCTGACAAAGAG	34	F	Short amplicon	Stitch primer forward to amplify template 2 of DENV (DENV107). To be used with DENV110
DENV109	CTCTTTGTCAGCTGTTGCACAGTTGACACGCGGT	34	R	Short amplicon	Stitch primer reverse to amplify template 1 of DENV (DENV106). To be used with DENV052
DENV110	GTATCCCTGCTGTTGGTG	18	R	Short amplicon	Reverse primer to be used with DENV107, and DENV106-DENV107 stitch.
DENV111	AATTCTAATACGACTCACTATAGGGCAGATCTCTGATGAACAACCAACGGAAGAAGACGGGAAAACCGTCTATCAATATGC	81	T	Short amplicon	Template1 for DENV3 short amplicon stitch PCR.
DENV112	TTTGAGAATCTCTTCGCCAACTGTGATCCAGTTGACACACGGTTTCTCACGCGTTTCAGCATATTGATAGACGGTTTTCC	80	T	Short amplicon	Template2 for DENV3 short amplicon stitch PCR.
DENV113	TTTGAGAATCTCTTCGCCAAC	21	R	Short amplicon	Reverse primer to stitch template 1&2 of DENV3. Forward primer DENV052.
DENV114	ATTCTAATACGACTCACTATAGGGATAGAGAGCAGATCTCTGGAAAAATGAACCAACGAAAAAAGGTGGTTAGACCACCTTTCAATATGCTGAAACGCGAGAGAAACCGCGTATCAACCC	120	T	Short amplicon	Template1 for DENV4 short amplicon stitch PCR.
DENV115	GAATCCCTGCTGTTGGTGGGATGGAAAGGACTCGCAAAAACGTGATGAATGCTAGCACCATCCGTAAGGGTCCTTTCCCAGAAAAAAGTCCGGTTGAGAATCTCTTCACCAACCCTTGAG	120	T	Short amplicon	Template2 for DENV4 short amplicon stitch PCR.
DENV116	GAAACCGCGTATCAACCCCTCAAGGGTTGGTGAAGA	36	F	Short amplicon	Stitch forward primer to be used to amplify template 2 (DENV115) with DENV118.
DENV117	TCTTCACCAACCCTTGAGGGGTTGATACGCGGTTTC	36	R	Short amplicon	Stitch reverse primer to be used to amplify template 1 (DENV114) with DENV052
DENV118	GAATCCCTGCTGTTGGTG	18	R	Short amplicon	Reverse primer to be used to amplify template 2 (DENV115), and DENV114-DENV115 stitch product.
DENV119	GTCGACACGCGGTTTCTCTCGCGTTTCAGCATATTGCCCTATAGTGAGTCGTATTAGAATT	61	T	Trigger	(-) reverse complement of template to make DENV119. Amplified using DENV052 and DENV150
DENV120	GTTGACACGCGGTTTCTCGCGCGTTTCAGCATATTGCCCTATAGTGAGTCGTATTAGAATT	61	T	Trigger	(-) reverse complement of template to make DENV120. Amplified using DENV052 and DENV151
DENV121	GTTGACACACGGTTTCTCACGCGTTTCAGCATATTGCCCTATAGTGAGTCGTATTAGAATT	61	T	Trigger	(-) reverse complement of template to make DENV121. Amplified using DENV052 and DENV152
DENV122	GTTGACACGCGGTTTCTCTCGCGTTTCAGCATATTGCCCTATAGTGAGTCGTATTAGAATT	61	T	Trigger	(-) reverse complement of template to make DENV122. Amplified using DENV052 and DENV151
DENV123	GTTGATACGCGGTTTCTCTCGCGTTTCAGCATATTGCCCTATAGTGAGTCGTATTAGAATT	61	T	Trigger	(-) reverse complement of template to make DENV123. Amplified using DENV052 and DENV167
DENV124	GTCGATACGCGGTTTCTCTCGCGTTTCAGCATATTGCCCTATAGTGAGTCGTATTAGAATT	61	T	Trigger	(-) reverse complement of template to make DENV124. Amplified using DENV052 and DENV153
DENV125	GTTGACACACGGTTTCTCGCGCGTTTCAGCATATTGCCCTATAGTGAGTCGTATTAGAATT	61	T	Trigger	(-) reverse complement of template to make DENV125. Amplified using DENV052 and DENV154
DENV126	GTTGACACGCGGTTTCTCACGCGTTTCAGCATATTGCCCTATAGTGAGTCGTATTAGAATT	61	T	Trigger	(-) reverse complement of template to make DENV126. Amplified using DENV052 and DENV151
DENV127	GTTGAGACGCGGTTTCTCTCGCGTTTCAGCATATTGCCCTATAGTGAGTCGTATTAGAATT	61	T	Trigger	(-) reverse complement of template to make DENV127. Amplified using DENV052 and DENV155
DENV128	GTTGACACGCGGCTTCTCGCGCGTTTCAGCATATTGCCCTATAGTGAGTCGTATTAGAATT	61	T	Trigger	(-) reverse complement of template to make DENV128. Amplified using DENV052 and DENV156
DENV129	GTTGACACGCGGTTTCTCTCACGTTTCAGCATATTGCCCTATAGTGAGTCGTATTAGAATT	61	T	Trigger	(-) reverse complement of template to make DENV129. Amplified using DENV052 and DENV151
DENV130	GTTGGTACGCGGTTTCTCTCGCGTTTCAGCATATTGCCCTATAGTGAGTCGTATTAGAATT	61	T	Trigger	(-) reverse complement of template to make DENV130. Amplified using DENV052 and DENV157
DENV131	GTTGACACGCGGTTTCTCTCGCGTCTCAGCATATTGCCCTATAGTGAGTCGTATTAGAATT	61	T	Trigger	(-) reverse complement of template to make DENV131. Amplified using DENV052 and DENV151
DENV132	GTCGACACGCGGTTTCTCGCGCGTTTCAGCATATTGCCCTATAGTGAGTCGTATTAGAATT	61	T	Trigger	(-) reverse complement of template to make DENV132. Amplified using DENV052 and DENV150
DENV133	GATGACACGCGGTTTCTCTCGCGTTTCAGCATATTGCCCTATAGTGAGTCGTATTAGAATT	61	T	Trigger	(-) reverse complement of template to make DENV133. Amplified using DENV052 and DENV158
DENV134	GTTGACACGCGGTTTCTCGCGCGTTTCGGCATATTGCCCTATAGTGAGTCGTATTAGAATT	61	T	Trigger	(-) reverse complement of template to make DENV134. Amplified using DENV052 and DENV151
DENV135	GTTGACACGCGGTTTCTTGCGCGTTTCAGCATATTGCCCTATAGTGAGTCGTATTAGAATT	61	T	Trigger	(-) reverse complement of template to make DENV135. Amplified using DENV052 and DENV151
DENV136	CACGCGGTTTCTCGCGCGTTTCAGCATATTGAAAGACCCTATAGTGAGTCGTATTAGAATT	61	T	Trigger	(-) reverse complement of template to make DENV136. Amplified using DENV052 and DENV159
DENV137	CACGCGGTTTCTCTCGCGTTTCAGCATATTGAAAGGCCCTATAGTGAGTCGTATTAGAATT	61	T	Trigger	(-) reverse complement of template to make DENV137. Amplified using DENV052 and DENV160
DENV138	CACACGGTTTCTCACGCGTTTCAGCATATTGATAGACCCTATAGTGAGTCGTATTAGAATT	61	T	Trigger	(-) reverse complement of template to make DENV138. Amplified using DENV052 and DENV161
DENV139	TACGCGGTTTCTCTCGCGTTTCAGCATATTGAAAGGCCCTATAGTGAGTCGTATTAGAATT	61	T	Trigger	(-) reverse complement of template to make DENV139. Amplified using DENV052 and DENV162
DENV140	CACACGGTTTCTCGCGCGTTTCAGCATATTGAAAGACCCTATAGTGAGTCGTATTAGAATT	61	T	Trigger	(-) reverse complement of template to make DENV140. Amplified using DENV052 and DENV163
DENV141	GACGCGGTTTCTCTCGCGTTTCAGCATATTGAAAGGCCCTATAGTGAGTCGTATTAGAATT	61	T	Trigger	(-) reverse complement of template to make DENV 141. Amplified using DENV052 and DENV164
DENV142	CACGCGGTTTCTCTCACGTTTCAGCATATTGAAAGGCCCTATAGTGAGTCGTATTAGAATT	61	T	Trigger	(-) reverse complement of template to make DENV142. Amplified using DENV052 and DENV160
DENV143	CACGCGGCTTCTCGCGCGTTTCAGCATATTGAAAGACCCTATAGTGAGTCGTATTAGAATT	61	T	Trigger	(-) reverse complement of template to make DENV143. Amplified using DENV052 and DENV165
DENV144	CACGCGGTTTCTCTCGCGTCTCAGCATATTGAAAGGCCCTATAGTGAGTCGTATTAGAATT	61	T	Trigger	(-) reverse complement of template to make DENV144. Amplified using DENV052 and DENV160
DENV145	CACACGGTTTCTCGCGCGTTTCAGCATATTGATAGACCCTATAGTGAGTCGTATTAGAATT	61	T	Trigger	(-) reverse complement of template to make DENV145. Amplified using DENV052 and DENV163
DENV146	CACGCGGTTTCTTGCGCGTTTCAGCATATTGAAAGACCCTATAGTGAGTCGTATTAGAATT	61	T	Trigger	(-) reverse complement of template to make DENV146. Amplified using DENV052 and DENV166
DENV148	CACGCGGTTTCTCTCGCGTTTCAGCATATTGAAATGCCCTATAGTGAGTCGTATTAGAATT	61	T	Trigger	(-) reverse complement of template to make DENV148. Amplified using DENV052 and DENV160
DENV149	CACGCGGTTTCTCGAGCGTTTCAGCATATTGAAAGACCCTATAGTGAGTCGTATTAGAATT	61	T	Trigger	(-) reverse complement of template to make DENV149. Amplified using DENV052 and DENV159
DENV150	GTCGACACGCGG	12	R	Trigger	Reverse primer to be used with DENV052 to amplify DENV119, and DENV132.
DENV151	GTTGACACGCGGTTTC	16	R	Trigger	Reverse primer to be used with DENV052 to amplify DENV120, DENV122, DENV126, DENV129, DENV131, DENV134, and DENV135.
DENV152	GTTGACACACGGTTTCTC	18	R	Trigger	Reverse primer to be used with DENV052 to amplify DENV121.
DENV153	GTCGATACGCGGTTTC	16	R	Trigger	Reverse primer to be used with DENV052 to amplify DENV124.
DENV154	GTTGACACACGGTTTCT	17	R	Trigger	Reverse primer to be used with DENV052 to amplify DENV125.
DENV155	GTTGAGACGCGGTTTC	16	R	Trigger	Reverse primer to be used with DENV052 to amplify DENV127.
DENV156	GTTGACACGCGGC	13	R	Trigger	Reverse primer to be used with DENV052 to amplify DENV128.
DENV157	GTTGGTACGCGGTTTC	16	R	Trigger	Reverse primer to be used with DENV052 to amplify DENV130.
DENV158	GATGACACGCGGTTTC	16	R	Trigger	Reverse primer to be used with DENV052 to amplify DENV133.
DENV159	CACGCGGTTTCTCG	14	R	Trigger	Reverse primer to be used with DENV052 to amplify DENV136, and DENV149.
DENV160	CACGCGGTTTCTCTC	15	R	Trigger	Reverse primer to be used with DENV052 to amplify DENV137, DENV142, DENV144, and DENV148.
DENV161	CACACGGTTTCTCACG	16	R	Trigger	Reverse primer to be used with DENV052 to amplify DENV138.
DENV162	TACGCGGTTTCTCTCG	16	R	Trigger	Reverse primer to be used with DENV052 to amplify DENV139.
DENV163	CACACGGTTTCTCGC	15	R	Trigger	Reverse primer to be used with DENV052 to amplify DENV140, and DENV145.
DENV164	GACGCGGTTTCTCTC	15	R	Trigger	Reverse primer to be used with DENV052 to amplify DENV141.
DENV165	CACGCGGCTTCTC	13	R	Trigger	Reverse primer to be used with DENV052 to amplify DENV143.
DENV166	CACGCGGTTTCTTGC	15	R	Trigger	Reverse primer to be used with DENV052 to amplify DENV146.
DENV167	GTTGATACGCGGTTTCT	17	R	Trigger	Reverse primer to be used with DENV052 to amplify DENV123.
